# Tumor-specific neutrophils originating from meninges promote glioblastoma

**DOI:** 10.1101/2023.05.23.542010

**Authors:** Jiarui Zhao, Di Wu, Jiaqi Liu, Yang Zhang, Penghui Cao, Chunzhao Li, Shixuan Wu, Mengyuan Li, Yiwen Cui, Yiwen Sun, Ence Yang, Nan Ji, Jing Yang, Jian Chen

**Affiliations:** Department of Neurobiology, School of Basic Medical Sciences, Capital Medical University, Beijing 100069, China; Chinese Institute for Brain Research, Beijing, Research Unit of Medical Neurobiology, Chinese Academy of Medical Sciences, Beijing 102206, China; State Key Laboratory of Membrane Biology, School of Life Sciences, Peking University, Beijing 100871, China; Changping Laboratory, Beijing 102206, China; Peking University-Tsinghua University-National Institute Biological Sciences Graduate Program, Academy for Advanced Interdisciplinary Studies, Peking University, Beijing 100871, China; Center for Life Sciences, Academy for Advanced Interdisciplinary Studies, Peking University, Beijing 100871, China; IDG/McGovern Institute for Brain Research, Peking University, Beijing 100871, China; Institute of Molecular Physiology, Shenzhen Bay Laboratory, Shenzhen 518055, Guangdong, China; Department of Neurosurgery, Beijing Tiantan Hospital, Capital Medical University, Beijing 100050, China; China National Clinical Research Center for Neurological Diseases, Beijing Tiantan Hospital, Capital Medical University, Beijing 100070, China; Department of Medical Bioinformatics, School of Basic Medical Sciences, Peking University Health Science Center, Beijing 100191, China

**Author notes:** Corresponding Authors (N.J.), (J.Y.), (J.C.). Authors contributed equally (Jiarui Zhao, Di Wu, Jiaqi Liu, Yang Zhang).

**Keywords:** Tumor-specific neutrophils, tumor immune microenvironment, glioma, glioblastoma, meninges

## Abstract

Glioma is one of the most aggressive human cancers with limited therapeutic options. Though research has extensively examined immune components in those malignant tumors, the pathophysiological mechanism establishing their immunosuppressive microenvironment remains incompletely characterized. In this study, we report for the first time the unique presence of tumor-specific neutrophils (TSNs) in human glioblastoma (GBM) tumors. This newly defined neutrophil subtype exhibits the high expression of several immunosuppressive genes (e.g., CD274 and IDO1) and is strongly correlated with glioma grades and poor prognosis of patients. TSNs with comparable gene signatures are similarly present in the tumors but not bone marrow or spleen of mouse glioma models. Blockage of TSN recruitment by either *Cxcl1*-knockout in glioma cells or *Cxcr2*-deletion in host mice significantly enhances antitumor immunity and inhibits tumor progression. Surprisingly, we further identify the meninges as the key extratumoral source of generating TSNs in both human GBM patients and mouse glioma models. These results have elucidated a novel mechanism of neutrophils designating the tumor immune microenvironment and the essential link of meningeal immunity to glioma.
