## Supplementary material for "Tumor-specific neutrophils originating from meninges promote glioblastoma": Table S1

### Sheet: Sheet1
patient ID	Gender	Age	Disease	WHO	Sample	Application
695203	M	34	Pituitary Adenoma		Dura Mater	Flow Cytometry
741854	F	46	Cavernous Hemangioma		Dura Mater	Flow Cytometry
739480	F	52	Choroid Plexus Papilloma	I	Dura Mater	Flow Cytometry
692124	M	-	Cavernous Hemangioma		Dura Mater	Flow Cytometry
699259	F	55	Glioblastoma	IV	Dura Mater	Flow Cytometry
701374	F	63	Glioblastoma	IV	Dura Mater	Flow Cytometry
701396	F	44	Glioblastoma	IV	Dura Mater	Flow Cytometry
703431	M	29	Astrocytoma	II	Dura Mater	Flow Cytometry
699449	F	31	Oligoastrocytoma	II	Dura Mater	Flow Cytometry
700566	M	53	Glioblastoma	IV	Dura Mater	Flow Cytometry
697611	F	18	Astrocytoma	II	Dura Mater	Flow Cytometry
700756	F	57	Oligodendroglioma	II-III	Dura Mater	Flow Cytometry
699781	M	61	Glioblastoma	IV	Dura Mater	Flow Cytometry
692258	F	-	Astrocytoma with glioblastoma morphology	III-IV	Dura Mater	Flow Cytometry
700261	F	56	Glioblastoma	IV	Dura Mater	Flow Cytometry
694292	M	75	Glioblastoma	IV	Dura Mater	Flow Cytometry
694510	M	57	Choroid Plexus Papilloma	I	Dura Mater	Flow Cytometry
700556	M	19	Oligodendroglioma	II-III	Dura Mater	Flow Cytometry
695829	M	38	Oligodendroglioma	II	Dura Mater	Flow Cytometry
740236	M	36	Ependymoma	II-III	Dura Mater	Flow Cytometry
744474	F	41	Meningioma	I	Dura Mater	Flow Cytometry
694297	F	-	Meningioma	I	Dura Mater	Flow Cytometry
699585	M	51	Meningioma	I	Dura Mater	Flow Cytometry
703947	M	51	Glioblastoma	IV	Dura Mater	Flow Cytometry
744733	M	42	Glioblastoma	IV	Tumor	Single-cell RNA-seq
744694	F	47	-	-	Tumor	Single-cell RNA-seq
748241	M	50	Glioblastoma	IV	Tumor Dura Mater	Single-cell RNA-seq
752982	F	63	Astrocytoma	IV	Peripheral Blood	Single-cell RNA-seq
756753	M	71	Glioblastoma	IV	Peripheral Blood Dura Mater	Single-cell RNA-seq
741373	M	45	Astrocytoma	III-IV	Tumor Peripheral Blood	Single-cell RNA-seq
760136	F	36	Oligodendroglioma	II	Dura Mater	Single-cell RNA-seq
